# Local microtubule and F-actin distributions fully determine the spatial geometry of *Drosophila* sensory dendritic arbors

**DOI:** 10.1101/2023.02.24.529978

**Authors:** Sumit Nanda, Shatabdi Bhattacharjee, Daniel N. Cox, Giorgio A. Ascoli

## Abstract

Dendritic morphology underlies the source and processing of neuronal signal inputs. Morphology can be broadly described by two types of geometric characteristics. The first is dendrogram topology, defined by the length and frequency of the arbor branches; the second is spatial embedding, mainly determined by branch angles and tortuosity. We have previously demonstrated that microtubules and actin filaments are associated with arbor elongation and branching, fully constraining dendrogram topology. Here we relate the local distribution of these two primary cytoskeletal components with dendritic spatial embedding. We first reconstruct and analyze 167 sensory neurons from the *Drosophila* larva encompassing multiple cell classes and genotypes. We observe that branches with higher microtubule concentration are overall straighter and tend to deviate less from the direction of their parent branch. F-actin displays a similar effect on the angular deviation from the parent branch direction, but its influence on branch tortuosity varies by class and genotype. We then create a computational model of dendritic morphology purely constrained by the cytoskeletal composition imaged from real neurons. The model quantitatively captures both spatial embedding and dendrogram topology across all tested neuron groups. These results suggest a common developmental mechanism regulating diverse morphologies, where the local cytoskeletal distribution can fully specify the overall emergent geometry of dendritic arbors.
