## Supplementary material for "Local microtubule and F-actin distributions fully determine the spatial geometry of *Drosophila* sensory dendritic arbors": Suppl. Tables 1 and 2

### Sheet: ST1
	Real			Simulated
Neuron Groups	Real Correlation: Branch Order v Local Branch Angle	Average Length Internal Branch	Average Length Terminal Branch	Correlation: Branch Order v Local Branch Angle	Average Length Internal Branch	Average Length Terminal Branch
C1-ddaE-WT	0.17479	24.77 ± 29.73	40.843 ± 38.827	0.17479	24.77 ± 29.73	40.843 ± 38.823
C1-vpda-WT	0	16.749 ± 12.577	37.645 ± 25.791	0	16.65 ± 12.614	37.645 ± 25.791
C1-vpda-mts-IR	0	12.269 ± 10.346	16.798 ± 18.9	0	12.091 ± 10.368	16.798 ± 18.908
C1-vpda-mts-OE	-0.18408	21.036 ± 17.636	27.224 ± 19.652	-0.19095	20.584 ± 17.887	27.63 ± 19.887
C4_WT	0.049711	15.272 ± 17.56	12.902 ± 12.338	0.057025	15.278 ± 17.555	12.894 ± 12.299
C4_bdwf-IR	0	14.632 ± 16.151	13.152 ± 17.673	0	14.577 ± 16.006	13.194 ± 17.616
C4_form3-OE	0.096783	16.349 ± 16.586	17.992 ± 17.888	0.109	16.3 ± 16.44	18.025 ± 17.895
C4_mts-IR	0	11.528 ± 15.723	10.228 ± 12.696	0	11.507 ± 15.711	10.229 ± 12.684
C4_mts-OE	0.054399	15.759 ± 20.378	14.928 ± 19.369	0	15.82 ± 20.509	14.909 ± 19.196
C4_cut_IR	0.11917	21.767 ± 22.405	18.154 ± 19.737	0.1164	21.529 ± 21.863	18.364 ± 19.853
C4_RpL4-IR	0	23.769 ± 24.428	18.592 ± 28.76	0	23.665 ± 24.456	18.592 ± 28.752
C4_RpL17-IR	0	19.685 ± 22.465	15.082 ± 19.617	0	19.667 ± 22.361	15.133 ± 19.521
C4_RpL22-IR	0.12098	19.828 ± 20.634	16.41 ± 16.219	0.1217	19.788 ± 20.627	16.419 ± 16.179
C4_RpL31-IR	0	19.75 ± 21.701	15.501 ± 20.1	0	19.727 ± 21.709	15.502 ± 20.092
C4_RpL35A-IR	0.096116	19.018 ± 21.186	14.872 ± 18.469	0.096119	19.007 ± 21.19	14.872 ± 18.467
C4_RpS10b-IR	0.052895	16.696 ± 21.294	15.736 ± 23.449	0.052871	16.723 ± 21.299	15.734 ± 23.447
C4_RpS24-IR	0.074743	14.867 ± 15.407	15.13 ± 16.029	0.070608	14.834 ± 15.39	15.139 ± 16.001

### Sheet: ST2
		Neuron Groups	Local vs Remote	Daugh1 Angle v Daugh2 Angle	Tilt vs Maximal Angle
		C1-ddaE-WT	0.8694	-0.397	0.8782
		C1-vpda-WT	0.7891	-0.485	0.9418
		C1-vpda-mts-IR	0.8668	-0.5559	0.9474
		C1-vpda-mts-OE	0.7697	-0.5028	0.9433
		C4_WT	0.8752	-0.5284	0.9427
		C4_bdwf-IR	0.8481	-0.4846	0.9555
		C4_form3-OE	0.8618	-0.5787	0.948
		C4_mts-IR	0.8724	-0.3754	0.9417
		C4_mts-OE	0.8289	-0.2981	0.939
		C4_cut_IR	0.8723	-0.5546	0.9497
		C4_RpL4-IR	0.8798	-0.5339	0.9581
		C4_RpL17-IR	0.8483	-0.4659	0.9494
		C4_RpL22-IR	0.808	-0.4514	0.9531
		C4_RpL31-IR	0.8575	-0.442	0.9508
		C4_RpL35A-IR	0.8388	-0.463	0.961
		C4_RpS10b-IR	0.8196	-0.4188	0.9369
		C4_RpS24-IR	0.8449	-0.4548	0.9477
